# Optimizing dsRNA sequences for RNAi in pest control and research with the dsRIP Web-Platform

**DOI:** 10.1101/2025.01.09.631884

**Authors:** Doga Cedden, Gözde Güney, Michael Rostás, Gregor Bucher

## Abstract

**Background:** RNA interference (RNAi) is a tool for studying gene function and has emerged as a promising eco-friendly alternative to chemical pesticides. RNAi relies on delivering double-stranded RNA (dsRNA), which is processed into small interfering RNA (siRNA) to silence genes. However, so far, knowledge and tools for optimizing the dsRNA sequences for maximum efficacy are based on human data, which might not be optimal for insects and pest control.

**Results:** Here, we systematically tested different siRNA sequences in the red flour beetle *Tribolium castaneum* to identify sequence features that correlated with high efficacy using pest control as a study case. Thermodynamic asymmetry, the absence of secondary structures, and Adenine at the 10^th^ position in antisense siRNA were most predictive of insecticidal efficacy. Interestingly, we also found that in contrast to results from human data, high, rather than low GC content from the 9^th^ to 14^th^ nucleotides of antisense was associated with high efficacy. Consideration of these features for the design of insecticidal dsRNAs targeting essential genes in three insect species improved the efficacy of the treatment. The improvement was associated with a higher ratio of the antisense, rather than sense, siRNA strand bound to the RNA-induced silencing complex. Finally, we developed a web-platform named dsRIP (https://dsrip.uni-goettingen.de), which offers tools for optimizing dsRNA sequences, identifying effective RNAi target genes for pest control, and minimizing risk to non-target species.

**Conclusions:** The identified sequence features and the dsRIP web-platform allow optimizing dsRNA sequences for both application of RNAi for pest control and research.
