## Supporting File 1 for "Optimizing dsRNA sequences for RNAi in pest control and research with the dsRIP Web-Platform"

### Sheet: T.castaneum siRNA insert
siRNA insert (target gene and target region (nt))	Primer Sequence (all primers are in Reverse direction)	siRNA insert (21-nt)	Corresponding name in Fig. 1	Note
TC006679_2730-2750	GAGTCGATGCGTCTGCTGATCTGGTTATCTTAATCATCAAAACTAAGATGGTGCGCTCCT	CTGGTTATCTTAATCATCAAA	si2730
TC006679_3128-3148	GAGTCGATGCGTCTGCTGATCAATGGATCAATAAGGATAAAACTAAGATGGTGCGCTCCT	CAATGGATCAATAAGGATAAA	si3128
TC006679_3129-3149	GAGTCGATGCGTCTGCTGATAATGGATCAATAAGGATAAAGACTAAGATGGTGCGCTCCT	AATGGATCAATAAGGATAAAG	si3129
TC006679_3396-3416	GAGTCGATGCGTCTGCTGATGGAAGGGTAATCAAATAAAATACTAAGATGGTGCGCTCCT	GGAAGGGTAATCAAATAAAAT	si3396
TC006679_1115-1135	GAGTCGATGCGTCTGCTGATAAACCACCAACAACCAACAATACTAAGATGGTGCGCTCCT	AAACCACCAACAACCAACAAT	si1115
TC006679_808-828	GAGTCGATGCGTCTGCTGATGCCTCTGAGATTAAGAGGCGGACTAAGATGGTGCGCTCCT	GCCTCTGAGATTAAGAGGCGG	si808
TC006679_1441-1461	GAGTCGATGCGTCTGCTGATCCAGCAGAAAACCCCATGGGGACTAAGATGGTGCGCTCCT	CCAGCAGAAAACCCCATGGGG	si1441
TC006679_1565-1585	GAGTCGATGCGTCTGCTGATAATACTGCCAATAGTGGCGGTACTAAGATGGTGCGCTCCT	AATACTGCCAATAGTGGCGGT	si1565
TC006679_1939-1959	GAGTCGATGCGTCTGCTGATCGGATGGGAAGAACCATCGCCACTAAGATGGTGCGCTCCT	CGGATGGGAAGAACCATCGCC	si1939
TC006679_3412-3432	GAGTCGATGCGTCTGCTGATAAAATCGATCGAAGACGATCCACTAAGATGGTGCGCTCCT	AAAATCGATCGAAGACGATCC	si3412
TC006679_4138-4158	GAGTCGATGCGTCTGCTGATCACCTGGAGTACTGGCTGGTCACTAAGATGGTGCGCTCCT	CACCTGGAGTACTGGCTGGTC	si4138
TC006679_657-677	GAGTCGATGCGTCTGCTGATACATTCCCAACCAAAAGTCTGACTAAGATGGTGCGCTCCT	ACATTCCCAACCAAAAGTCTG	si657
TC006679_3101-3121	GAGTCGATGCGTCTGCTGATGTGAATCAGAGTCAATCGAGGACTAAGATGGTGCGCTCCT	GTGAATCAGAGTCAATCGAGG	si3101
TC006679_3105-3125	GAGTCGATGCGTCTGCTGATATCAGAGTCAATCGAGGCTTAACTAAGATGGTGCGCTCCT	ATCAGAGTCAATCGAGGCTTA	si3105
TC006679_1749-1769	GAGTCGATGCGTCTGCTGATTGCGTTTGTTAGATCCGAGAGACTAAGATGGTGCGCTCCT	TGCGTTTGTTAGATCCGAGAG	si1749
TC006679_2443-2463	GAGTCGATGCGTCTGCTGATGTTCCCGGGTCAGCGTTTTCCACTAAGATGGTGCGCTCCT	GTTCCCGGGTCAGCGTTTTCC	si2443
TC006679_3230-3250	GAGTCGATGCGTCTGCTGATTTGACCCAACCCGATGGTCCTACTAAGATGGTGCGCTCCT	TTGACCCAACCCGATGGTCCT	si3230
TC006679_3813-3833	GAGTCGATGCGTCTGCTGATGGGGCGGGTCTCCGTGGCTTCACTAAGATGGTGCGCTCCT	GGGGCGGGTCTCCGTGGCTTC		Primer did not work
TC006679_778-798	GAGTCGATGCGTCTGCTGATCGTTCAGCGCACAAGCGATAAACTAAGATGGTGCGCTCCT	CGTTCAGCGCACAAGCGATAA	si778
TC006679_2264-2284	GAGTCGATGCGTCTGCTGATGAAATGATCTGGAACTCCAAGACTAAGATGGTGCGCTCCT	GAAATGATCTGGAACTCCAAG		Primer did not work
TC006679_534-554	GAGTCGATGCGTCTGCTGATCCGAAAACTGTCTTCTGAACTACTAAGATGGTGCGCTCCT	CCGAAAACTGTCTTCTGAACT	si2826
TC006679_2826-2846	GAGTCGATGCGTCTGCTGATAGTTGATGACACAACAGTCGGACTAAGATGGTGCGCTCCT	AGTTGATGACACAACAGTCGG	si154
			si124
TC006679_154-174	GAGTCGATGCGTCTGCTGATGTGCGTATTTATTGGATAATAACTAAGATGGTGCGCTCCT	GTGCGTATTTATTGGATAATA	si133
TC006679_124-144	GAGTCGATGCGTCTGCTGATACTTTTCAACTGTGAACGCGTACTAAGATGGTGCGCTCCT	ACTTTTCAACTGTGAACGCGT	si271
TC006679_133-153	GAGTCGATGCGTCTGCTGATCTGTGAACGCGTTACAGTTTAACTAAGATGGTGCGCTCCT	CTGTGAACGCGTTACAGTTTA	si5
TC006679_271-291	GAGTCGATGCGTCTGCTGATTGGCTGGCCAGACTGATATGGACTAAGATGGTGCGCTCCT	TGGCTGGCCAGACTGATATGG	si5409
TC006679_5-25	GAGTCGATGCGTCTGCTGATACGTAATTGCGGATCAATAAAACTAAGATGGTGCGCTCCT	ACGTAATTGCGGATCAATAAA	si4691
TC006679_5409-5429	GAGTCGATGCGTCTGCTGATTAATAGCGGATAATATATATCACTAAGATGGTGCGCTCCT	TAATAGCGGATAATATATATC	si4763
TC006679_4691-4711	GAGTCGATGCGTCTGCTGATAATTGCAAAAAAATACGTCAAACTAAGATGGTGCGCTCCT	AATTGCAAAAAAATACGTCAA	si5595
TC006679_4763-4783	GAGTCGATGCGTCTGCTGATGGCGTTTTCTTGTTTTCCACTACTAAGATGGTGCGCTCCT	GGCGTTTTCTTGTTTTCCACT
TC006679_4465-4485	GAGTCGATGCGTCTGCTGATTTTTTAGGATTGCTTTATGATACTAAGATGGTGCGCTCCT	TTTTTAGGATTGCTTTATGAT		Primer did not work
TC006679_5595-5615	GAGTCGATGCGTCTGCTGATGGAGCCAAAATGAAACATGTTACTAAGATGGTGCGCTCCT	GGAGCCAAAATGAAACATGTT
Double target
TC006679_487-507	GAGTCGATGCGTCTGCTGATAAGTTGCCGTTTAAACGGCAAACTAAGATGGTGCGCTCCT	AAGTTGCCGTTTAAACGGCAA	si487(D1)
TC006679_488-508	GAGTCGATGCGTCTGCTGATAGTTGCCGTTTAAACGGCAACACTAAGATGGTGCGCTCCT	AGTTGCCGTTTAAACGGCAAC		Primer did not work
TC006679_489-509	GAGTCGATGCGTCTGCTGATGTTGCCGTTTAAACGGCAACTACTAAGATGGTGCGCTCCT	GTTGCCGTTTAAACGGCAACT	si489 (D3)
Test
TC011636_test_siRNA_insert_1 (si19_11636)	GAGTCGATGCGTCTGCTGATAATAGAAATAACACGAGCATCACTAAGATGGTGCGCTCCT	AATAGAAATAACACGAGCATC
TC003392_test_siRNA_insert_1 (si20_3392)	GAGTCGATGCGTCTGCTGATAGACTAAACTTAACGTGGACAACTAAGATGGTGCGCTCCT	AGACTAAACTTAACGTGGACA
General primers
First_extention_R	ACTAAGATGGTGCGCTCCTGGTGCTGACACTATCTTCTTGATTCGTGATCTCATTGTACG
Second_extention_R	TGATCTCATTGTACGTCAGTGGTAGTATCGATCACACTAATAGGCCGTAGGTCAGGGTCC
mGFP_F	GGACCCTGACCTACGGCCTATT
mGFP_R	GGTCGTCCTCGTACTAGTTGATGCTCTACA
mGFP_F_T7	GAATTGTAATACGACTCACTATAGGACCCTGACCTACGGCCTATT
mGFP_R_T7	GAATTGTAATACGACTCACTATAGGTCGTCCTCGTACTAGTTGATGCTCTACA
mGFP A dsDNA sequence	GGACCCTGACCTACGGCCTATTAGTGTGATCGATACTACCACTGACGTACAATGAGATCACGAATCAAGAAGATAGTGTCAGCACCAGGAGCGCACCATCTTAGTCATCAGCAGACGCATCGACTC

### Sheet: T.castaneum dsRNA
T.castaneum gene ID (ibeetle-base.uni-goettingen.de)	Target region	Direction	Primer Sequence	Amplicon/dsRNA Sequence	Amplicon/dsRNA length
TC008263	ORF_best_siRNA	F	GAATTGTAATACGACTCACTATAGGTGAGTACACTGTTCGCATTTCC	TGAGTACACTGTTCGCATTTCCTTTATCGAGATTTACAACGAGGAAGTGCACGATCTTTTAAACAGTTCATCAATCCCGTTGAAAATATTTGAAGATCCGGATAACAAAGGATCAGTTTGTATCAAAGGTGTTAAAGAGGCGACTGTTCTTAATTTGCAAGAAGTTTACGATTGGCTTAATATTGGTTTGGTTGAACGACAAACAGCATCGACCAATATGAATCGTCACAGCTCTCGGTCCCATTCAATATTTACAATATCGGTTCTAACTCGCCAATTAACAGTAGAAGGAGATGAATTAATTACGATCGGTAAACTCTATTTGG	326
TC008263	ORF_best_siRNA	R	GAATTGTAATACGACTCACTATAGGCCAAATAGAGTTTACCGATCGT	TGAGTACACTGTTCGCATTTCCTTTATCGAGATTTACAACGAGGAAGTGCACGATCTTTTAAACAGTTCATCAATCCCGTTGAAAATATTTGAAGATCCGGATAACAAAGGATCAGTTTGTATCAAAGGTGTTAAAGAGGCGACTGTTCTTAATTTGCAAGAAGTTTACGATTGGCTTAATATTGGTTTGGTTGAACGACAAACAGCATCGACCAATATGAATCGTCACAGCTCTCGGTCCCATTCAATATTTACAATATCGGTTCTAACTCGCCAATTAACAGTAGAAGGAGATGAATTAATTACGATCGGTAAACTCTATTTGG	326
TC006679	ORF_best_siRNA	F	GAATTGTAATACGACTCACTATAGGAAGCCGAACAGTGCACTCTT	AAGCCGAACAGTGCACTCTTGCAATGTTCGGTGTTGATTACGAAGACTAAACAACAGATTACGAATTTGCAAAATCAGATTGCTGCACAACAAGCCATCTATGTCAAACAACAAAACCATGGAAGTATCGGTGGGGGACAGTCGGATTTGTTCAAGACGGCTGCACCGATGCATGACTCGATTAATGCCCTACAGAGCAATTTCGCCGATTTGGGGATTAAGGATCAAGTGAATCAGAGTCAATCGAGGCTTAACCAATGGATCAATAAGGATAAAGAAGAAGGTGGAGAGTTTAGTCGTGCCCCAGGTTC	311
TC006679	ORF_best_siRNA	R	GAATTGTAATACGACTCACTATAGGGAACCTGGGGCACGACTAAA	AAGCCGAACAGTGCACTCTTGCAATGTTCGGTGTTGATTACGAAGACTAAACAACAGATTACGAATTTGCAAAATCAGATTGCTGCACAACAAGCCATCTATGTCAAACAACAAAACCATGGAAGTATCGGTGGGGGACAGTCGGATTTGTTCAAGACGGCTGCACCGATGCATGACTCGATTAATGCCCTACAGAGCAATTTCGCCGATTTGGGGATTAAGGATCAAGTGAATCAGAGTCAATCGAGGCTTAACCAATGGATCAATAAGGATAAAGAAGAAGGTGGAGAGTTTAGTCGTGCCCCAGGTTC	311
TC008909	ORF_best_siRNA	F	GAATTGTAATACGACTCACTATAGGCGAATGCGCCCAAAAACTCA	CGAATGCGCCCAAAAACTCACAACAATCATCCAGCAAATCATCGAATTTGCGAAAATGGTACCTGGATTCATGAAATTGTCCCAAGACGATCAGATCGTATTATTGAAAGCAGGTAGTTTTGAACTGGCAATTATTAGAATGTCACGTTATTTGGATCTGTCCCAAAACTGTGTTCTCTACGGCGATACGATGCTCCCCCAAGACGCCTTCTTCACGTCGGATACGGCGGAAATGAAGCTGGTCACGTGCGTCTTCGAAGTGTCCAAAAGCATAGCAGAACTGAAACTTACCGAAACAGAGTTGGCTCTGTATTCGGCC	319
TC008909	ORF_best_siRNA	R	GAATTGTAATACGACTCACTATAGGGGCCGAATACAGAGCCAACT	CGAATGCGCCCAAAAACTCACAACAATCATCCAGCAAATCATCGAATTTGCGAAAATGGTACCTGGATTCATGAAATTGTCCCAAGACGATCAGATCGTATTATTGAAAGCAGGTAGTTTTGAACTGGCAATTATTAGAATGTCACGTTATTTGGATCTGTCCCAAAACTGTGTTCTCTACGGCGATACGATGCTCCCCCAAGACGCCTTCTTCACGTCGGATACGGCGGAAATGAAGCTGGTCACGTGCGTCTTCGAAGTGTCCAAAAGCATAGCAGAACTGAAACTTACCGAAACAGAGTTGGCTCTGTATTCGGCC	319
TC012303	ORF_best_siRNA	F	GAATTGTAATACGACTCACTATAGGCGACTGTGTTAAATCAAGCCA	CGACTGTGTTAAATCAAGCCATCAATGTGATTTATCCGAATAAGAAGAAGGCCGAAAGAGAGAAGATGAGGAGTATTATGGTGAAGAATTACCACGAGACTAAGGCTCAAGAACATGAGAAGATCCTCCAACGCCATAAGATTATTGAAGACAGGAAGGAGTACATCGAGAGATTGAACACAGTCAGGGAGGAAGAAGAGCAAAGGCGTTTGGAGGAGTTGGCCAGGCAGCAGGCGCTAGCCGAGCAAAAACGCCTAGAACAAGAAAGGGAAGAAAGGGAGAAGAAGAGGGCCCAAAACGAGA	303
TC012303	ORF_best_siRNA	R	GAATTGTAATACGACTCACTATAGGTCTCGTTTTGGGCCCTCTTC	CGACTGTGTTAAATCAAGCCATCAATGTGATTTATCCGAATAAGAAGAAGGCCGAAAGAGAGAAGATGAGGAGTATTATGGTGAAGAATTACCACGAGACTAAGGCTCAAGAACATGAGAAGATCCTCCAACGCCATAAGATTATTGAAGACAGGAAGGAGTACATCGAGAGATTGAACACAGTCAGGGAGGAAGAAGAGCAAAGGCGTTTGGAGGAGTTGGCCAGGCAGCAGGCGCTAGCCGAGCAAAAACGCCTAGAACAAGAAAGGGAAGAAAGGGAGAAGAAGAGGGCCCAAAACGAGA	303
TC009491	ORF_best_siRNA	F	GAATTGTAATACGACTCACTATAGGTGTTTATGCTCGCCTCCAGC	TGTTTATGCTCGCCTCCAGCCGAGACAAAATAACAGTCCGCATCCAAAACATGAAACGCAGCAGCGACCGCGACACGCCCCCACGCAGCAAACGCTCCCGTTCAAGCATGGGCCGGTACGACGACAGCTCCGACGAACGCCTAACCCCCGAACGCGTCCGCCGTCGTGGAAGCCGCAATCGCTCGCCCAGCCCCCGCCCCAGGTATGTCAGCCCGCATCGCGATGAATATCTGCGCCCCCCTGAACGCGCCTACCCTTACAAAGTGCTCTGCGTCAGCGCCCTACACCCCAAAGCCAGCGATGAAGTG	308
TC009491	ORF_best_siRNA	R	GAATTGTAATACGACTCACTATAGGCACTTCATCGCTGGCTTTGG	TGTTTATGCTCGCCTCCAGCCGAGACAAAATAACAGTCCGCATCCAAAACATGAAACGCAGCAGCGACCGCGACACGCCCCCACGCAGCAAACGCTCCCGTTCAAGCATGGGCCGGTACGACGACAGCTCCGACGAACGCCTAACCCCCGAACGCGTCCGCCGTCGTGGAAGCCGCAATCGCTCGCCCAGCCCCCGCCCCAGGTATGTCAGCCCGCATCGCGATGAATATCTGCGCCCCCCTGAACGCGCCTACCCTTACAAAGTGCTCTGCGTCAGCGCCCTACACCCCAAAGCCAGCGATGAAGTG	308
TC008058	ORF_best_siRNA	F	GAATTGTAATACGACTCACTATAGGTTCCTGCCGGTTGTACTGTC	TTCCTGCCGGTTGTACTGTCGTTATTGGTACTTTCAAAGTTCATCGCCTTGAGGAGTATTACCCTAACCCGGATAAATTCGATCCTGATAACTTCCTTCCGGAGAGGACTGCCAACAGGCACTACTACTCCTTTATTCCGTTTAGTGCCGGACCTCGCAGCTGTGTCGGGCGGAAATATGCCATGTTGAAACTGAAAATACTGCTCTCTACGATTTTGAGAAACTACCGAATTTATTCGGATTTGAAAGAAAAAGATTTCCAACTCCAAGGTGATATTATTCTTAAGAGGGCCGAAGGA	299
TC008058	ORF_best_siRNA	R	GAATTGTAATACGACTCACTATAGGTCCTTCGGCCCTCTTAAGAA	TTCCTGCCGGTTGTACTGTCGTTATTGGTACTTTCAAAGTTCATCGCCTTGAGGAGTATTACCCTAACCCGGATAAATTCGATCCTGATAACTTCCTTCCGGAGAGGACTGCCAACAGGCACTACTACTCCTTTATTCCGTTTAGTGCCGGACCTCGCAGCTGTGTCGGGCGGAAATATGCCATGTTGAAACTGAAAATACTGCTCTCTACGATTTTGAGAAACTACCGAATTTATTCGGATTTGAAAGAAAAAGATTTCCAACTCCAAGGTGATATTATTCTTAAGAGGGCCGAAGGA	299
TC002003	ORF_best_siRNA	F	GAATTGTAATACGACTCACTATAGGAAGCTCCCCACCCTTTGTTC	AAGCTCCCCACCCTTTGTTCCTTGACACCCCCAATGATAACGCCCAAACACCAATCCACCTCGCCGCTGCCAAACAGAACTGGCTAATAGTTCGGTGGTTGGTGGTGGCAGGTGCTAAACCCTGTCCCAGAAACATCCGAGGTGATTCACCCTTACATATAGCAGCACGAAATGGTGATTTACGAACATGCAGAGCCATCACCGATCCAGTACAAGAACAAGAAAGGATATCACTTGGTTTAACTTACCCCAAACAGCCCTATCAGGAGATCAATCTCGACCAATGGAACTACGAAGGTCAGACGTGC	308
TC002003	ORF_best_siRNA	R	GAATTGTAATACGACTCACTATAGGGCACGTCTGACCTTCGTAGT	AAGCTCCCCACCCTTTGTTCCTTGACACCCCCAATGATAACGCCCAAACACCAATCCACCTCGCCGCTGCCAAACAGAACTGGCTAATAGTTCGGTGGTTGGTGGTGGCAGGTGCTAAACCCTGTCCCAGAAACATCCGAGGTGATTCACCCTTACATATAGCAGCACGAAATGGTGATTTACGAACATGCAGAGCCATCACCGATCCAGTACAAGAACAAGAAAGGATATCACTTGGTTTAACTTACCCCAAACAGCCCTATCAGGAGATCAATCTCGACCAATGGAACTACGAAGGTCAGACGTGC	308
TC006492	ORF_best_siRNA	F	GAATTGTAATACGACTCACTATAGGGACACCGACGACCCCAAATA	GACACCGACGACCCCAAATATATCATAAATGTGAAGCAATTCGCCAAGTTTGTGGTGGATTTGGCCGATTCGGTGGCCCCCACGGATATCGAGGAGGGTATGAGAGTGGGTGTTGACCGCAATAAGTACCAAATCCACATCCCCTTGCCCCCCAAAATCGACCCCACTGTCACTATGATGCAAGTGGAGGAAAAACCCGATGTTACATACAGTGACGTTGGGGGTTGTAAGGAGCAAATTGAGAAATTGCGAGAAGTGGTTGAAACACCTTTGTTACACCCGGAAAAATTCGTCAAATTGGGGATTGAGCC	311
TC006492	ORF_best_siRNA	R	GAATTGTAATACGACTCACTATAGGGGCTCAATCCCCAATTTGACG	GACACCGACGACCCCAAATATATCATAAATGTGAAGCAATTCGCCAAGTTTGTGGTGGATTTGGCCGATTCGGTGGCCCCCACGGATATCGAGGAGGGTATGAGAGTGGGTGTTGACCGCAATAAGTACCAAATCCACATCCCCTTGCCCCCCAAAATCGACCCCACTGTCACTATGATGCAAGTGGAGGAAAAACCCGATGTTACATACAGTGACGTTGGGGGTTGTAAGGAGCAAATTGAGAAATTGCGAGAAGTGGTTGAAACACCTTTGTTACACCCGGAAAAATTCGTCAAATTGGGGATTGAGCC	311
TC034766	ORF_best_siRNA	F	GAATTGTAATACGACTCACTATAGGGGGAGGTACTTGACAGTGGC	GGGAGGTACTTGACAGTGGCTGCTGTTTTTAGAGGAAGAATGTCGATGAAAGAAGTCGACGAACAAATGCTCGCCGTTCAGAATAAAAATAGCAGTTATTTCGTCGAGTGGATTCCGAATAATGTGAAAACGGCCGTTTGTGACATTCCACCAGTTGGGCTAAAAATGTCATCGACGTTCATCGGGAACACGACAGCGATCCAGGAGCTGTTCAAGCGGATTTCCGAACAATTCGCTGCTATGTTTAGACGCAAAGCGTTCTTGCATTGGTACACGGGGGAAGGAATGGACGAGATGG	298
TC034766	ORF_best_siRNA	R	GAATTGTAATACGACTCACTATAGGCCATCTCGTCCATTCCTTCCC	GGGAGGTACTTGACAGTGGCTGCTGTTTTTAGAGGAAGAATGTCGATGAAAGAAGTCGACGAACAAATGCTCGCCGTTCAGAATAAAAATAGCAGTTATTTCGTCGAGTGGATTCCGAATAATGTGAAAACGGCCGTTTGTGACATTCCACCAGTTGGGCTAAAAATGTCATCGACGTTCATCGGGAACACGACAGCGATCCAGGAGCTGTTCAAGCGGATTTCCGAACAATTCGCTGCTATGTTTAGACGCAAAGCGTTCTTGCATTGGTACACGGGGGAAGGAATGGACGAGATGG	298
TC006375	ORF_best_siRNA	F	GAATTGTAATACGACTCACTATAGGTCAGCACTTTCACATCGTACGA	TCAGCACTTTCACATCGTACGAATTAATGGATTATAAAGCTTTTGTCAGATACACCGTTTACACATCAATCATAAGTTTACCACGGAACCAATTGAGAGACAAAGTGGTTAAAGGGTCGGAAATTCTGGAAGTTTTACACTCTGAAGCCTTCGTCAAAGACTACTTGTTTTCGTTGTATAATTGCCAGTATTCCGAATTTTTCAACAATCTCGCTGAGGTTGAGACAGTTTTGCGCAAGGACTACTTCCTCAACCCTCATTATCGCTACTACGTCCGTGAGATGAAAATTTTGGCATACACCCAGTTATTGGA	313
TC006375	ORF_best_siRNA	R	GAATTGTAATACGACTCACTATAGGTCCAATAACTGGGTGTATGCCA	TCAGCACTTTCACATCGTACGAATTAATGGATTATAAAGCTTTTGTCAGATACACCGTTTACACATCAATCATAAGTTTACCACGGAACCAATTGAGAGACAAAGTGGTTAAAGGGTCGGAAATTCTGGAAGTTTTACACTCTGAAGCCTTCGTCAAAGACTACTTGTTTTCGTTGTATAATTGCCAGTATTCCGAATTTTTCAACAATCTCGCTGAGGTTGAGACAGTTTTGCGCAAGGACTACTTCCTCAACCCTCATTATCGCTACTACGTCCGTGAGATGAAAATTTTGGCATACACCCAGTTATTGGA	313
TC007999	ORF_best_siRNA	F	GAATTGTAATACGACTCACTATAGGGCTGATACCCTCGACCCG	GCTGATACCCTCGACCCGGCCCTGCTTCGGCCGGGCCGTTTGGACAGGAAAATCGAGTTTCCATTGCCCGACAGGAGGCAAAAAAGATTGATCTTTAGCACCATTACGTCAAAAATGAACTTATCGGAAGAGGTGGACTTGGAGGATTTCGTTGCCCGACCTGACCGTATTTCAGGTGCTGATATTAATGCCATTTGTCAAGAGGCAGGAATGCATGCCGTGAGGGAAAATCGGTATATTGTGCTGCCGAAAGATTTCGAAAAAGGCTACAAAAATAATATTAAGAAGGATGAAAGCGAGCACGA	305
TC007999	ORF_best_siRNA	R	GAATTGTAATACGACTCACTATAGGTCGTGCTCGCTTTCATCCTT	GCTGATACCCTCGACCCGGCCCTGCTTCGGCCGGGCCGTTTGGACAGGAAAATCGAGTTTCCATTGCCCGACAGGAGGCAAAAAAGATTGATCTTTAGCACCATTACGTCAAAAATGAACTTATCGGAAGAGGTGGACTTGGAGGATTTCGTTGCCCGACCTGACCGTATTTCAGGTGCTGATATTAATGCCATTTGTCAAGAGGCAGGAATGCATGCCGTGAGGGAAAATCGGTATATTGTGCTGCCGAAAGATTTCGAAAAAGGCTACAAAAATAATATTAAGAAGGATGAAAGCGAGCACGA	305
TC008263	ORF_worst_siRNA	F	GAATTGTAATACGACTCACTATAGGGACTCATTCCATGGACGCCA	GACTCATTCCATGGACGCCATCCCCTACGTGAAACCAGCACCGGTCTTGCCGTCCTCGCTCAACATCAACGAACTGTTCCAAAAGTTGGTAGCGACGGGAATCGTCGCGACCCAAGAACCGGTAGCCGAACCACAACCACCACCACCTGTTAAAACTGTGAGACGCAGCACGATGGAAAACCTCAGACCTGTTACCTTCAACAGACCTGAAACGCTGAAAATGCGCCAAAGTCTTCTGTACGAAGCACTTTACTCAGGGATGCAGTGCAGCAGTTGCGGCATGCGTTTCCCGCCAGAGCAGAGTATACACTACAGCCAACACTTGGACTGGCATTTCCGACA	342
TC008263	ORF_worst_siRNA	R	GAATTGTAATACGACTCACTATAGGTGTCGGAAATGCCAGTCCAA	GACTCATTCCATGGACGCCATCCCCTACGTGAAACCAGCACCGGTCTTGCCGTCCTCGCTCAACATCAACGAACTGTTCCAAAAGTTGGTAGCGACGGGAATCGTCGCGACCCAAGAACCGGTAGCCGAACCACAACCACCACCACCTGTTAAAACTGTGAGACGCAGCACGATGGAAAACCTCAGACCTGTTACCTTCAACAGACCTGAAACGCTGAAAATGCGCCAAAGTCTTCTGTACGAAGCACTTTACTCAGGGATGCAGTGCAGCAGTTGCGGCATGCGTTTCCCGCCAGAGCAGAGTATACACTACAGCCAACACTTGGACTGGCATTTCCGACA	342
TC006679	ORF_worst_siRNA	F	GAATTGTAATACGACTCACTATAGGCACCGAACTATGGGAAGCCA	CACCGAACTATGGGAAGCCAATTTGCGTAACGGCGGTCAGCCGCCTCCACAGCCCCAGCAGAAAACCCCATGGGGTCACACCCCCTCGACCAACATTGGCGGTACCTGGGGCGAAGACGACGACGCCGACAGTTCAAACGTATGGACCGGTGTTCCCTCAGGCCAGCAACAATGGGGCAATACTGCCAATAGTGGCGGTATGTGGGGCGGTCCGAAAAAAGAGTCCGAATGGGGCGCAGCGGCTGGAAACCCTGGATGGGGCGATCCGCGCACTGCCACCGATCCACGTGCAACTGGAGGCATTGATCCGCGCGACATGCGTCCAGATTTGCGAG	335
TC006679	ORF_worst_siRNA	R	GAATTGTAATACGACTCACTATAGGCTCGCAAATCTGGACGCATG	CACCGAACTATGGGAAGCCAATTTGCGTAACGGCGGTCAGCCGCCTCCACAGCCCCAGCAGAAAACCCCATGGGGTCACACCCCCTCGACCAACATTGGCGGTACCTGGGGCGAAGACGACGACGCCGACAGTTCAAACGTATGGACCGGTGTTCCCTCAGGCCAGCAACAATGGGGCAATACTGCCAATAGTGGCGGTATGTGGGGCGGTCCGAAAAAAGAGTCCGAATGGGGCGCAGCGGCTGGAAACCCTGGATGGGGCGATCCGCGCACTGCCACCGATCCACGTGCAACTGGAGGCATTGATCCGCGCGACATGCGTCCAGATTTGCGAG	335
TC008909	ORF_worst_siRNA	F	GAATTGTAATACGACTCACTATAGGCAGCAGCTACTTGCCTCTCT	CAGCAGCTACTTGCCTCTCTTCATTTTTCTCGGTATTAATGTCAAAAGTTAAGTATGTTTATGTAATTTCCCGTCGAAAATGCCAGAATGAATAGTTCTAATTTTTAAGTTAGTTTTAACGTGCTTGTACATGTTAACCATTGTTAAATCTCATTTTAACTTAGTACTTTCAACCCAGTGTTATAAAGCTATTTATGTAATTAGAATCTTTGTAGGTATGAAACAAACCTAACATCACATTTTTTTTAAACAAAAACTCAAAGGTCTTGTATTATAGAAAATTTTTGTATTTTAATAATAATTGTAGTTTCTTCCGTTTTGACAATGGTTAACATCCATGAGAGGCT	347
TC008909	ORF_worst_siRNA	R	GAATTGTAATACGACTCACTATAGGAGCCTCTCATGGATGTTAACCA	CAGCAGCTACTTGCCTCTCTTCATTTTTCTCGGTATTAATGTCAAAAGTTAAGTATGTTTATGTAATTTCCCGTCGAAAATGCCAGAATGAATAGTTCTAATTTTTAAGTTAGTTTTAACGTGCTTGTACATGTTAACCATTGTTAAATCTCATTTTAACTTAGTACTTTCAACCCAGTGTTATAAAGCTATTTATGTAATTAGAATCTTTGTAGGTATGAAACAAACCTAACATCACATTTTTTTTAAACAAAAACTCAAAGGTCTTGTATTATAGAAAATTTTTGTATTTTAATAATAATTGTAGTTTCTTCCGTTTTGACAATGGTTAACATCCATGAGAGGCT	347
TC012303	ORF_worst_siRNA	F	GAATTGTAATACGACTCACTATAGGCCTTTTCCAGCCTCCGACTC	CCTTTTCCAGCCTCCGACTCGTGCCAGTCTGCTGAAAGATTTAGTTCGTGTTAACGTTGTCAGTTTGGCTTCGACTCAACTCCAGGATTTGTACAATTGGTTAGAAGTCGATTTTCATCCACTTTTGCTGTGCTCGAGGGTTCATACGGTGATTCAGTCGTTGCAAGCTGAAGAAAATCTGCTACAGCAGTACATACCAGCGCTACAGGACGTTACTCTGGTGCGTTTGGTGCGGCAGATCGCTCAAGTTTACCAAACGATTGAATTTGCAAGGTTGTTGGAACTGGCAAAGTTTACTGATGCTTTCCATCTTGAGCGACT	321
TC012303	ORF_worst_siRNA	R	GAATTGTAATACGACTCACTATAGGAGTCGCTCAAGATGGAAAGCA	CCTTTTCCAGCCTCCGACTCGTGCCAGTCTGCTGAAAGATTTAGTTCGTGTTAACGTTGTCAGTTTGGCTTCGACTCAACTCCAGGATTTGTACAATTGGTTAGAAGTCGATTTTCATCCACTTTTGCTGTGCTCGAGGGTTCATACGGTGATTCAGTCGTTGCAAGCTGAAGAAAATCTGCTACAGCAGTACATACCAGCGCTACAGGACGTTACTCTGGTGCGTTTGGTGCGGCAGATCGCTCAAGTTTACCAAACGATTGAATTTGCAAGGTTGTTGGAACTGGCAAAGTTTACTGATGCTTTCCATCTTGAGCGACT	321
TC009491	ORF_worst_siRNA	F	GAATTGTAATACGACTCACTATAGGAAGAATTCGCTGTTTCCGGC	AAGAATTCGCTGTTTCCGGCCAAGTTTCATTTGATTGATGGCGATACGGATATTGTGGAAGGGTTGATGAAGGACGAGGATGGAAAACATCAGCTGAGGATTACGCAAAGGTTGAGGTTGGATCAGCCAAAGTTGGAGGATGTGCAAAGGAGAATTTCGGGGGCGAGTTCGCATGCGATTTTCTTGGGGTTGGCGGGGTCGACGGCGTCGGTCACGAATGATGATAGTACGGTGCAGACGAGGCCGTTGAGGAATTTGGTGTCGTATTTGAAGCAGAAGGAAGCAGCTGGGGTTATTTCGT	301
TC009491	ORF_worst_siRNA	R	GAATTGTAATACGACTCACTATAGGACGAAATAACCCCAGCTGCT	AAGAATTCGCTGTTTCCGGCCAAGTTTCATTTGATTGATGGCGATACGGATATTGTGGAAGGGTTGATGAAGGACGAGGATGGAAAACATCAGCTGAGGATTACGCAAAGGTTGAGGTTGGATCAGCCAAAGTTGGAGGATGTGCAAAGGAGAATTTCGGGGGCGAGTTCGCATGCGATTTTCTTGGGGTTGGCGGGGTCGACGGCGTCGGTCACGAATGATGATAGTACGGTGCAGACGAGGCCGTTGAGGAATTTGGTGTCGTATTTGAAGCAGAAGGAAGCAGCTGGGGTTATTTCGT	301
TC008058	ORF_worst_siRNA	F	GAATTGTAATACGACTCACTATAGGCCCTGCTGTTATGGTACGCT	CCCTGCTGTTATGGTACGCTTATTGGAGAATATCAAAGAGACACATGCTAGAGCTCGCCGCCAAAATCCCCGGACCCCCGGGATTACCAATCCTCGGAAACGCCCTAGACCTGGTCGGGAAACCACACCAGGTCTTCAGCCATGTGTACCAAAAGTCCTTCGAGTACAAAAAGGTGGTGAAAATGTGGGCGGGCCCCAAACTTCTGGTCTTTCTGACCGACCCTTCGGACATCGAGCTGATCTTGAGCAGTTACGTCCACATTGACAAGTCGTCCGAGTACAGGTTTTTCAAACCGTGGCTCGGCGATGGTCTTTTGA	318
TC008058	ORF_worst_siRNA	R	GAATTGTAATACGACTCACTATAGGTCAAAAGACCATCGCCGAGC	CCCTGCTGTTATGGTACGCTTATTGGAGAATATCAAAGAGACACATGCTAGAGCTCGCCGCCAAAATCCCCGGACCCCCGGGATTACCAATCCTCGGAAACGCCCTAGACCTGGTCGGGAAACCACACCAGGTCTTCAGCCATGTGTACCAAAAGTCCTTCGAGTACAAAAAGGTGGTGAAAATGTGGGCGGGCCCCAAACTTCTGGTCTTTCTGACCGACCCTTCGGACATCGAGCTGATCTTGAGCAGTTACGTCCACATTGACAAGTCGTCCGAGTACAGGTTTTTCAAACCGTGGCTCGGCGATGGTCTTTTGA	318
TC002003	ORF_worst_siRNA	F	GAATTGTAATACGACTCACTATAGGACTACGAAGGTCAGACGTGC	ACTACGAAGGTCAGACGTGCGTGCATGTGGCTGCCATCGAAGGCCACATCGACGTTCTGCGCCACCTGGTGTGGTACGGCGCCGACATCAACGCCCGAGAAGGTCGCCAGGGTTACACCGCCCTCCACTACTCCATAGTGCGGGGCGATGAACGTCTGGCGCACTTTTTACTCTCCGAATGCACGAAATTGAACGCCGACGCCGTCACCTACGGTGGAAACAGCGCCCTCCAGCTCGGCTTCCCGGTGCCGGCGACCATCGCCGAAGCGCTCCGGTCACGGGGAGCGTCTTCGCCCTTCTCCACCGCCTCAGAGGACGAGTACAGCGA	328
TC002003	ORF_worst_siRNA	R	GAATTGTAATACGACTCACTATAGGTCGCTGTACTCGTCCTCTGA	ACTACGAAGGTCAGACGTGCGTGCATGTGGCTGCCATCGAAGGCCACATCGACGTTCTGCGCCACCTGGTGTGGTACGGCGCCGACATCAACGCCCGAGAAGGTCGCCAGGGTTACACCGCCCTCCACTACTCCATAGTGCGGGGCGATGAACGTCTGGCGCACTTTTTACTCTCCGAATGCACGAAATTGAACGCCGACGCCGTCACCTACGGTGGAAACAGCGCCCTCCAGCTCGGCTTCCCGGTGCCGGCGACCATCGCCGAAGCGCTCCGGTCACGGGGAGCGTCTTCGCCCTTCTCCACCGCCTCAGAGGACGAGTACAGCGA	328
TC006492	ORF_worst_siRNA	F	GAATTGTAATACGACTCACTATAGGACGAAATTGACGCCATAGGC	ACGAAATTGACGCCATAGGCGGCGCTAGGTTTGACGACGGCGCCGGTGGCGACAACGAGGTGCAGCGCACGATGTTGGAACTAATCAACCAACTGGACGGTTTCGACCCCAGGGGGAATATTAAGGTTCTGATGGCGACAAACAGGCCCGATACGCTGGATCCGGCCCTGATGAGGCCAGGCCGACTTGACCGCAAGGTCGAGTTCGGGTTGCCGGACCTGGAGGGCCGCAGCCACATCTTCAAGATCCATGCCAGGTCGATGAGTGTGGAGAGGGACATTAGGTTCGAGCTGTTGGCTCGCCTGTGTCCGAACTCCACGGGGGCGGAGATCAGGAGCGTGTGCAC	346
TC006492	ORF_worst_siRNA	R	GAATTGTAATACGACTCACTATAGGGTGCACACGCTCCTGATCT	ACGAAATTGACGCCATAGGCGGCGCTAGGTTTGACGACGGCGCCGGTGGCGACAACGAGGTGCAGCGCACGATGTTGGAACTAATCAACCAACTGGACGGTTTCGACCCCAGGGGGAATATTAAGGTTCTGATGGCGACAAACAGGCCCGATACGCTGGATCCGGCCCTGATGAGGCCAGGCCGACTTGACCGCAAGGTCGAGTTCGGGTTGCCGGACCTGGAGGGCCGCAGCCACATCTTCAAGATCCATGCCAGGTCGATGAGTGTGGAGAGGGACATTAGGTTCGAGCTGTTGGCTCGCCTGTGTCCGAACTCCACGGGGGCGGAGATCAGGAGCGTGTGCAC	346
TC034766	ORF_worst_siRNA	F	GAATTGTAATACGACTCACTATAGGACAACGAAGCCACAGTTGCT	ACAACGAAGCCACAGTTGCTTCGCGCAGCAATGGTGGCAAGTACGTCCCCCGTGCCATCCTCCTGGACCTGGAGCCCGGTACCATGGACGCCGTCCGCTCTGGCATCTACGGCCGCCTTTTCCGTCCCGACAATTTCGTCTTTGGCCAATCCGGAGCCGGAAACAACTGGGCCAAAGGCCACTACACCGAAGGTGCCGAACTAGTGGACGCCGTCCTAGACGTGGTGCGCAAAGAAGCCGAAAACTGCGACTGCCTCCAAGGCTTCCAGCTAACACACTCACTTGGAGGCGGCACCGGCTCCGGCATGGGCACTTTACTCA	321
TC034766	ORF_worst_siRNA	R	GAATTGTAATACGACTCACTATAGGTGAGTAAAGTGCCCATGCCG	ACAACGAAGCCACAGTTGCTTCGCGCAGCAATGGTGGCAAGTACGTCCCCCGTGCCATCCTCCTGGACCTGGAGCCCGGTACCATGGACGCCGTCCGCTCTGGCATCTACGGCCGCCTTTTCCGTCCCGACAATTTCGTCTTTGGCCAATCCGGAGCCGGAAACAACTGGGCCAAAGGCCACTACACCGAAGGTGCCGAACTAGTGGACGCCGTCCTAGACGTGGTGCGCAAAGAAGCCGAAAACTGCGACTGCCTCCAAGGCTTCCAGCTAACACACTCACTTGGAGGCGGCACCGGCTCCGGCATGGGCACTTTACTCA	321
TC006375	ORF_worst_siRNA	F	GAATTGTAATACGACTCACTATAGGTGCCGATCGAAAACCTGGAA	TGCCGATCGAAAACCTGGAAGACCAAGGCCTGGAGAAAAACCCCGACCTCGAACTTGCCCATTGCAAGTTTTTACTCACCCTTCCCGAGTACAGAAACGACCGCTTTGTCCACCAAAAAATCACCGATGCCATCAAAAAAGACGACATGGCCCCTTGGTACGAGCTCATTATCAAGGACTGCGGCTGGAAAAAAGACGCCAATTTTCTCAAAACCATCCAAGCGAAGAACGCTGAAGAAATCAAAAAGTTGGATGCGGCGATTGAAGACGCTGAGAAGAATTTAGGCGAGATGGAAGTCCGTGAGG	306
TC006375	ORF_worst_siRNA	R	GAATTGTAATACGACTCACTATAGGCCTCACGGACTTCCATCTCG	TGCCGATCGAAAACCTGGAAGACCAAGGCCTGGAGAAAAACCCCGACCTCGAACTTGCCCATTGCAAGTTTTTACTCACCCTTCCCGAGTACAGAAACGACCGCTTTGTCCACCAAAAAATCACCGATGCCATCAAAAAAGACGACATGGCCCCTTGGTACGAGCTCATTATCAAGGACTGCGGCTGGAAAAAAGACGCCAATTTTCTCAAAACCATCCAAGCGAAGAACGCTGAAGAAATCAAAAAGTTGGATGCGGCGATTGAAGACGCTGAGAAGAATTTAGGCGAGATGGAAGTCCGTGAGG	306
TC007999	ORF_worst_siRNA	F	GAATTGTAATACGACTCACTATAGGACGATTGACCGGGAATTGCT	ACGATTGACCGGGAATTGCTCAAACCTTCGGCCAGTGTGGCTTTGCATAAGCACAGTAACGCCCTTGTGGACGTCCTCCCGCCTGAAGCTGATTCCTCGATCAGCATGCTCCAGGCTGATGAGAAGCCTGACGTCCAGTATAGCGATATTGGAGGCATGGATATGCAAAAACAGGAAATTCGCGAAGCTGTGGAGTTGCCCCTCACCCACTTCGAGCTGTACAAGCAAATTGGGATTGACCCCCCTCGTGGGGTCTTAATGTACGGGCCTCCAGGCTGTGGCAAGACAATGCTGGCCAAGG	301
TC007999	ORF_worst_siRNA	R	GAATTGTAATACGACTCACTATAGGCCTTGGCCAGCATTGTCTTG	ACGATTGACCGGGAATTGCTCAAACCTTCGGCCAGTGTGGCTTTGCATAAGCACAGTAACGCCCTTGTGGACGTCCTCCCGCCTGAAGCTGATTCCTCGATCAGCATGCTCCAGGCTGATGAGAAGCCTGACGTCCAGTATAGCGATATTGGAGGCATGGATATGCAAAAACAGGAAATTCGCGAAGCTGTGGAGTTGCCCCTCACCCACTTCGAGCTGTACAAGCAAATTGGGATTGACCCCCCTCGTGGGGTCTTAATGTACGGGCCTCCAGGCTGTGGCAAGACAATGCTGGCCAAGG	301
TC008263	whole mRNA best accessibility	F	GAATTGTAATACGACTCACTATAGGGCCAGTTACAGCCCAACCTA	GCCAGTTACAGCCCAACCTACATCCAACAGTATTCATTTCAATCCCAAATTTCTAAAAACCACCAAAACCGAAATAGCAACACCTATCGTCCCTGAAACAACAACCACTCCTCTGGATATGGAAACCTTCACGATGCAACAAAAACTAATCCAGAAACAAAAAGAACTCATCGAACTTCAGCAGAAAAAATTAAAATTAGAACTGTTACAAACACAAGTTAAACTCCAAAAGCAATTGGAAAATAATCCGAATGCTGTTGTTGGCAATAATGTACCACCAAGAACTCAGACCGGGACG	298
TC008263	whole mRNA best accessibility	R	GAATTGTAATACGACTCACTATAGGCGTCCCGGTCTGAGTTCTTG	GCCAGTTACAGCCCAACCTACATCCAACAGTATTCATTTCAATCCCAAATTTCTAAAAACCACCAAAACCGAAATAGCAACACCTATCGTCCCTGAAACAACAACCACTCCTCTGGATATGGAAACCTTCACGATGCAACAAAAACTAATCCAGAAACAAAAAGAACTCATCGAACTTCAGCAGAAAAAATTAAAATTAGAACTGTTACAAACACAAGTTAAACTCCAAAAGCAATTGGAAAATAATCCGAATGCTGTTGTTGGCAATAATGTACCACCAAGAACTCAGACCGGGACG	298
TC006679	whole mRNA best accessibility	F	GAATTGTAATACGACTCACTATAGGGGAACAGCCAATCCCGCTAA	GGAACAGCCAATCCCGCTAATCAAAACAATACAGGCACTCAGCAATGGAACAATAACGCTAATCGACCACCGACCTCAAGCCAGGGACCTACGCAAGATGCCAACAAGGCCAATTCTAACCTGAATTCGAATGGACAACAACAAACACCCGCCTCACAACCAAACAATTCCAGTTGGGGTCAACCAGGTGCAAAACCACCAACAACCAACAATGGACCCCAACCTACAACTTCGACATCTTCAGCTAAACCACCCAATCCCACCGCCCAACCCAACACGACCACTTCAACCAAACAACA	299
TC006679	whole mRNA best accessibility	R	GAATTGTAATACGACTCACTATAGGTGTTGTTTGGTTGAAGTGGTCG	GGAACAGCCAATCCCGCTAATCAAAACAATACAGGCACTCAGCAATGGAACAATAACGCTAATCGACCACCGACCTCAAGCCAGGGACCTACGCAAGATGCCAACAAGGCCAATTCTAACCTGAATTCGAATGGACAACAACAAACACCCGCCTCACAACCAAACAATTCCAGTTGGGGTCAACCAGGTGCAAAACCACCAACAACCAACAATGGACCCCAACCTACAACTTCGACATCTTCAGCTAAACCACCCAATCCCACCGCCCAACCCAACACGACCACTTCAACCAAACAACA	299
TC008909	whole mRNA best accessibility	F	GAATTGTAATACGACTCACTATAGGCGAATGTCGAAGAAGCAGCG	CGAATGTCGAAGAAGCAGCGAGAGAAAGTAGAAGACGAAGTCAGATTTCATAGGGCACAGTTAAGGGCGCAGAGCGATTCTGCTCCTGATAGTTCAGTGTTCGAACAACAAACACCCTCAAGTAGTGATCAGTTACATCATAGTTACAATGGCGGGTATACGTACAACAGCGATGTCAGCGCGTACACTCCAGCCTATTACACGAATACAACCCAAGTCCAAGCGAATTCGATGGGCTATGACATCTCCGCAGATTACGTGGACAGTACAACAGCGTATGATCCGAGGCCGGGCCTGGACACACTGAACGACA	313
TC008909	whole mRNA best accessibility	R	GAATTGTAATACGACTCACTATAGGTGTCGTTCAGTGTGTCCAGG	CGAATGTCGAAGAAGCAGCGAGAGAAAGTAGAAGACGAAGTCAGATTTCATAGGGCACAGTTAAGGGCGCAGAGCGATTCTGCTCCTGATAGTTCAGTGTTCGAACAACAAACACCCTCAAGTAGTGATCAGTTACATCATAGTTACAATGGCGGGTATACGTACAACAGCGATGTCAGCGCGTACACTCCAGCCTATTACACGAATACAACCCAAGTCCAAGCGAATTCGATGGGCTATGACATCTCCGCAGATTACGTGGACAGTACAACAGCGTATGATCCGAGGCCGGGCCTGGACACACTGAACGACA	313
TC012303	whole mRNA best accessibility	F	GAATTGTAATACGACTCACTATAGGGCCTAGCGGAAGACCAAGAC	GCCTAGCGGAAGACCAAGACAAAGGTCGCGAAAAACCCAAAGACTCCTGGCGTGCGAAAGGCGAACGCGAGCCTCCGAAACGCGAAGGCGGCGACTCGTCCTGGCGCCGCGGGGAAAAACCCGAGGAGCCGAAGAAGGTCGAAGCTTGGCGACCGAGGAACATGCGTGCGAATCCCGACGAAACAAAGGGCGGAGACGCGTGGAGGAGCCGCGAGGCGGAGGCGGAGGAGCAGCCCGAGCGCGAACGCAGGGAAGTTGGGCGTGGCTTCGAACGCGGCGATCGCGATAGGTTCACCCGAGAG	302
TC012303	whole mRNA best accessibility	R	GAATTGTAATACGACTCACTATAGGCTCTCGGGTGAACCTATCGC	GCCTAGCGGAAGACCAAGACAAAGGTCGCGAAAAACCCAAAGACTCCTGGCGTGCGAAAGGCGAACGCGAGCCTCCGAAACGCGAAGGCGGCGACTCGTCCTGGCGCCGCGGGGAAAAACCCGAGGAGCCGAAGAAGGTCGAAGCTTGGCGACCGAGGAACATGCGTGCGAATCCCGACGAAACAAAGGGCGGAGACGCGTGGAGGAGCCGCGAGGCGGAGGCGGAGGAGCAGCCCGAGCGCGAACGCAGGGAAGTTGGGCGTGGCTTCGAACGCGGCGATCGCGATAGGTTCACCCGAGAG	302
TC009491	whole mRNA best accessibility	F	GAATTGTAATACGACTCACTATAGGACTTGTACACAGTCATATTCGT	ACTTGTACACAGTCATATTCGTTAATAAAAACTCTAAGTTGGATAAATCATTCTACCTTCAGCAAATAGCCAATTGGTAAGTTCCTCCAGCTTTACTAAGTAATTTAGCAACCCATAAGCGGGACTCATAATTTCAGTAAAAGAAGTTTTTTTTTAATTTAAACTAACTTATAAAGTAACAGTTTACAATTTTAAGTACCTAGAACAGTCTACACCATATTGAGGGTAGTATTTGTAGTCAGGGTAAGTATTTCTTTAATGTTAAAAGATTAAATTGATTTTTCAATAGATATTTTGTATGCACTTCA	308
TC009491	whole mRNA best accessibility	R	GAATTGTAATACGACTCACTATAGGTGAAGTGCATACAAAATATCT	ACTTGTACACAGTCATATTCGTTAATAAAAACTCTAAGTTGGATAAATCATTCTACCTTCAGCAAATAGCCAATTGGTAAGTTCCTCCAGCTTTACTAAGTAATTTAGCAACCCATAAGCGGGACTCATAATTTCAGTAAAAGAAGTTTTTTTTTAATTTAAACTAACTTATAAAGTAACAGTTTACAATTTTAAGTACCTAGAACAGTCTACACCATATTGAGGGTAGTATTTGTAGTCAGGGTAAGTATTTCTTTAATGTTAAAAGATTAAATTGATTTTTCAATAGATATTTTGTATGCACTTCA	308
TC008058	whole mRNA best accessibility	F	GAATTGTAATACGACTCACTATAGGGGTGTGAGCAAGAAGACCCA	GGTGTGAGCAAGAAGACCCAAGACCAAAGCGGCTACGACTACGCCATGGCTGTTATGAAAATGTGCGATATTTTGCACTTGAGACACACTAAATTCTGGCTGAGGCCTGATATCATCTTCAACCAAACGAAATACGCCGAATATCAGAAATCCCTGATTAACACCATCCACAGTTTGACCCGCAAGGTCATTAAACGTAAAAGGGCCGACTTTGACAAAGGCATCAGAGGCTCAACTGCCGAGGTCCCGCCTGAGCTCCAAACGAAAAATTACGACAAAACTGAATCGAAAACCGTGGTTGAAGGACTCTCGTACGGACAAAGTGCC	327
TC008058	whole mRNA best accessibility	R	GAATTGTAATACGACTCACTATAGGGGCACTTTGTCCGTACGAGA	GGTGTGAGCAAGAAGACCCAAGACCAAAGCGGCTACGACTACGCCATGGCTGTTATGAAAATGTGCGATATTTTGCACTTGAGACACACTAAATTCTGGCTGAGGCCTGATATCATCTTCAACCAAACGAAATACGCCGAATATCAGAAATCCCTGATTAACACCATCCACAGTTTGACCCGCAAGGTCATTAAACGTAAAAGGGCCGACTTTGACAAAGGCATCAGAGGCTCAACTGCCGAGGTCCCGCCTGAGCTCCAAACGAAAAATTACGACAAAACTGAATCGAAAACCGTGGTTGAAGGACTCTCGTACGGACAAAGTGCC	327
TC002003	whole mRNA best accessibility	F	GAATTGTAATACGACTCACTATAGGGCGAAGGAGGAATCAGTTGC	GCGAAGGAGGAATCAGTTGCCAAATATTAGATACTAAAACTGTGATCGATTTCGGCGGTCAAACAACAAGTAACGAAAGAATCGCATCGGTTTATTTTTTTAATTTATGATGTTTTCTTGTATATAGTGGTGCGATTTCTTGCAATGGTCGAGACGAAGTATTGTGTTCTTGTGTAAATTATTTTTTTTTTCAAATTTAATCCTGTTGTATTTATTTTTCTTTTTTTGTTGTTGGATTATTTCTGTACATAGGCCACTCTAGCGTTATCTCGATTATTTTTAGTTTAATTTTAGTCCCTAAAAACGACAAAT	312
TC002003	whole mRNA best accessibility	R	GAATTGTAATACGACTCACTATAGGATTTGTCGTTTTTAGGGACT	GCGAAGGAGGAATCAGTTGCCAAATATTAGATACTAAAACTGTGATCGATTTCGGCGGTCAAACAACAAGTAACGAAAGAATCGCATCGGTTTATTTTTTTAATTTATGATGTTTTCTTGTATATAGTGGTGCGATTTCTTGCAATGGTCGAGACGAAGTATTGTGTTCTTGTGTAAATTATTTTTTTTTTCAAATTTAATCCTGTTGTATTTATTTTTCTTTTTTTGTTGTTGGATTATTTCTGTACATAGGCCACTCTAGCGTTATCTCGATTATTTTTAGTTTAATTTTAGTCCCTAAAAACGACAAAT	312
TC006492	whole mRNA best accessibility	F	GAATTGTAATACGACTCACTATAGGACCAGACAAACGTCAAATCA	ACCAGACAAACGTCAAATCAAACGTCAACAAAAAATCTGCTTGTAATCGTTCCTTCCGAGTTTTTGTGCAAATTGTGAACTGAATTCTTACAAAACACCACAAAAATGCCGGACCATTTGGGTGACGATATGCGAAAAGTAAAAACCGATAAAGAAGAGCCGGAAAAGGAAATAAAATCCCTCGATGAAGGAGATATAGCCCTGCTGAAGACCTACGGCCAGGGTCAATACACCAAGACAATAAAAACGGTGGAAGACGACATCCAAACAATTATTAAACGTGTTAATGAGTTAACCGGTATTAAAGAGTCTGACACAGGGTTGGC	326
TC006492	whole mRNA best accessibility	R	GAATTGTAATACGACTCACTATAGGGCCAACCCTGTGTCAGACTC	ACCAGACAAACGTCAAATCAAACGTCAACAAAAAATCTGCTTGTAATCGTTCCTTCCGAGTTTTTGTGCAAATTGTGAACTGAATTCTTACAAAACACCACAAAAATGCCGGACCATTTGGGTGACGATATGCGAAAAGTAAAAACCGATAAAGAAGAGCCGGAAAAGGAAATAAAATCCCTCGATGAAGGAGATATAGCCCTGCTGAAGACCTACGGCCAGGGTCAATACACCAAGACAATAAAAACGGTGGAAGACGACATCCAAACAATTATTAAACGTGTTAATGAGTTAACCGGTATTAAAGAGTCTGACACAGGGTTGGC	326
TC034766	whole mRNA best accessibility	F	GAATTGTAATACGACTCACTATAGGGAAGCCGAAAACTGCGACTG	GAAGCCGAAAACTGCGACTGCCTCCAAGGCTTCCAGCTAACACACTCACTTGGAGGCGGCACCGGCTCCGGCATGGGCACTTTACTCATCTCCAAAATCAGGGAGGAGTACCCCGATAGGATCATGAACACGTATTCGGTGATGCCTTCACCGAAAGTTTCCGACACGGTCGTGGAACCGTACAATGCCACCTTATCAGTGCACCAACTGGTCGAAAACACTGATGAGACGTATTGTATCGATAACGAGGCGCTTTATGACATCTGTTTCCGCACTTTGAAAGTCCCGAACCCGAGCTACGGCGACTTGAACCATTTGG	319
TC034766	whole mRNA best accessibility	R	GAATTGTAATACGACTCACTATAGGCCAAATGGTTCAAGTCGCCG	GAAGCCGAAAACTGCGACTGCCTCCAAGGCTTCCAGCTAACACACTCACTTGGAGGCGGCACCGGCTCCGGCATGGGCACTTTACTCATCTCCAAAATCAGGGAGGAGTACCCCGATAGGATCATGAACACGTATTCGGTGATGCCTTCACCGAAAGTTTCCGACACGGTCGTGGAACCGTACAATGCCACCTTATCAGTGCACCAACTGGTCGAAAACACTGATGAGACGTATTGTATCGATAACGAGGCGCTTTATGACATCTGTTTCCGCACTTTGAAAGTCCCGAACCCGAGCTACGGCGACTTGAACCATTTGG	319
TC007999	whole mRNA best accessibility	F	GAATTGTAATACGACTCACTATAGGTCATCGTAACATAACCCCAA	TCATCGTAACATAACCCCAATTCTTTGTAATTCACGTATTTTTGCAAACAATGGAAGTGATGGATGTTGTAGTGCCCGAAAAGGATGAGGGAAGCCCTGCTGAAATCAAGCCCAACCTCCAGGACTGCGACATGGAAGACCTGTACACCAAATACAAGAAACTGCAACAAATGCTCGAATTTCTCGAAGTCCAAGAAGAGTACATCAAAGACGAGCAACGCAACTTGAAGAAGGAGTATCTCCACGCCCAGGAGGAGGTGAAGCGGATCCAGTCGGTGCCGCTTGTCATCGGCCAGTTTC	300
TC007999	whole mRNA best accessibility	R	GAATTGTAATACGACTCACTATAGGGAAACTGGCCGATGACAAGC	TCATCGTAACATAACCCCAATTCTTTGTAATTCACGTATTTTTGCAAACAATGGAAGTGATGGATGTTGTAGTGCCCGAAAAGGATGAGGGAAGCCCTGCTGAAATCAAGCCCAACCTCCAGGACTGCGACATGGAAGACCTGTACACCAAATACAAGAAACTGCAACAAATGCTCGAATTTCTCGAAGTCCAAGAAGAGTACATCAAAGACGAGCAACGCAACTTGAAGAAGGAGTATCTCCACGCCCAGGAGGAGGTGAAGCGGATCCAGTCGGTGCCGCTTGTCATCGGCCAGTTTC	300
TC008263	whole mRNA best_siRNA	F	GAATTGTAATACGACTCACTATAGGGGGGGAAGAACCAGTCCAAT	GGGGGAAGAACCAGTCCAATTAAATATCAAACCAGCTCTGAGAGGCATAGAACTGAAGAAATTACCGCCAGTGCAAAAAGGAAGTGAACTGACGGGAATGTGTAGTATAATGTGATTAATTTAAATAGTGCTGAGTGAGTGTGTGTACATATTGCAGACTAAAAGGGGGACTGTTTATATAAAATTCGTTTCGTTTTATCATCTGCACTAAAATGGATTTTTTACGATTTATTTTCACTCTGTACCTATTATGCGTATCATGATTTAGTTTGACATTTTATGTCTCTGTTGTTGTCAATTGTTGGA	306
TC008263	whole mRNA best_siRNA	R	GAATTGTAATACGACTCACTATAGGTCCAACAATTGACAACAACAGA	GGGGGAAGAACCAGTCCAATTAAATATCAAACCAGCTCTGAGAGGCATAGAACTGAAGAAATTACCGCCAGTGCAAAAAGGAAGTGAACTGACGGGAATGTGTAGTATAATGTGATTAATTTAAATAGTGCTGAGTGAGTGTGTGTACATATTGCAGACTAAAAGGGGGACTGTTTATATAAAATTCGTTTCGTTTTATCATCTGCACTAAAATGGATTTTTTACGATTTATTTTCACTCTGTACCTATTATGCGTATCATGATTTAGTTTGACATTTTATGTCTCTGTTGTTGTCAATTGTTGGA	306
TC006679	whole mRNA best_siRNA	F	GAATTGTAATACGACTCACTATAGGACGACTGACACTGACTTCACA	ACGACTGACACTGACTTCACACATTATATTGGGTGTTGATGATGTAAGTTTTAAACGTTTTTAACTTGATTGATTTTTGTAAGATGTCGGAAAACACGAATTGTATTATTCCACCTTTATTGTTATTTAATGTAATTTTTAATTTTTACGACGGTTGTTGTTTTTAGGATTGCTTTATGATTTAATGAGTTTCACAGATGTACACAAGGACCGGTCGTGAATACCTTTTGTTTTATCTTAAAATTGAAATTAAATGAGAGTTGCCATTTTTTATTATTTATTTATTATTTAATTGAGAAGAAGTGGAGTAATTGTGT	317
TC006679	whole mRNA best_siRNA	R	GAATTGTAATACGACTCACTATAGGACACAATTACTCCACTTCTTCT	ACGACTGACACTGACTTCACACATTATATTGGGTGTTGATGATGTAAGTTTTAAACGTTTTTAACTTGATTGATTTTTGTAAGATGTCGGAAAACACGAATTGTATTATTCCACCTTTATTGTTATTTAATGTAATTTTTAATTTTTACGACGGTTGTTGTTTTTAGGATTGCTTTATGATTTAATGAGTTTCACAGATGTACACAAGGACCGGTCGTGAATACCTTTTGTTTTATCTTAAAATTGAAATTAAATGAGAGTTGCCATTTTTTATTATTTATTTATTATTTAATTGAGAAGAAGTGGAGTAATTGTGT	317
TC008909	whole mRNA best_siRNA	F	GAATTGTAATACGACTCACTATAGGGCGAGTTGCAAGTGCGTAAA	GCGAGTTGCAAGTGCGTAAAAATAGCCACTTTTGTAAATGAGGGTTGGCAGTGGGTAATGGTATAGCTATTGTTAAATGATTATTATGAACTAAAATGTTTAAAAAACATGTACCTTGGGCTACAAACTGTACATTATCTTAATTTATTAGAATCCTTTATACTGCTGGTGAAATTTTTTTAGTGTAGATGTTGCTAACATTTTGTTTATATTATATATATTATATATATTTTATTTCTGTTGGTCTATGACAATTATTACAGTTTGTTAATATTTTTGTTAGTATTTTATTTTTCCTCCTAATAATCTCTTTCTGT	317
TC008909	whole mRNA best_siRNA	R	GAATTGTAATACGACTCACTATAGGACAGAAAGAGATTATTAGGAGG	GCGAGTTGCAAGTGCGTAAAAATAGCCACTTTTGTAAATGAGGGTTGGCAGTGGGTAATGGTATAGCTATTGTTAAATGATTATTATGAACTAAAATGTTTAAAAAACATGTACCTTGGGCTACAAACTGTACATTATCTTAATTTATTAGAATCCTTTATACTGCTGGTGAAATTTTTTTAGTGTAGATGTTGCTAACATTTTGTTTATATTATATATATTATATATATTTTATTTCTGTTGGTCTATGACAATTATTACAGTTTGTTAATATTTTTGTTAGTATTTTATTTTTCCTCCTAATAATCTCTTTCTGT	317
TC009491	whole mRNA best_siRNA	F	GAATTGTAATACGACTCACTATAGGTCAGTGGCTAGGAAGTATGGTC	TCAGTGGCTAGGAAGTATGGTCTTCTATAATCATTTCTCCTGTCTGGTTATAAAATGTTCAATAGTGTTGTGCAAATAGATAAGTTCTTTCAGACGATTGTGTTGTTCTGTTCTTCAAATATTCCTTGTGAGTGTGAATGTGCACAAAGTCCAAATTTCGCGCGGAGTTTTCTTTTCGTAGTAGTGGAAAAACGTAATTTAATGGCTGTGATTTTCTCTAATTGGATTTCTCTCATTTTATTTGGAATTAAACGAGTTCAGTGATTCGAATTTAGTGAGCAAAATTTTTCGTGTTGTTGAACATTGTGAG	310
TC009491	whole mRNA best_siRNA	R	GAATTGTAATACGACTCACTATAGGCTCACAATGTTCAACAACACGA	TCAGTGGCTAGGAAGTATGGTCTTCTATAATCATTTCTCCTGTCTGGTTATAAAATGTTCAATAGTGTTGTGCAAATAGATAAGTTCTTTCAGACGATTGTGTTGTTCTGTTCTTCAAATATTCCTTGTGAGTGTGAATGTGCACAAAGTCCAAATTTCGCGCGGAGTTTTCTTTTCGTAGTAGTGGAAAAACGTAATTTAATGGCTGTGATTTTCTCTAATTGGATTTCTCTCATTTTATTTGGAATTAAACGAGTTCAGTGATTCGAATTTAGTGAGCAAAATTTTTCGTGTTGTTGAACATTGTGAG	310
TC006375	whole mRNA best_siRNA	F	GAATTGTAATACGACTCACTATAGGCGAAGCGTTTGGTGTCACAG	CGAAGCGTTTGGTGTCACAGTTGAATTTATCGATTCGGAATTATCTACATTTATTGCAGCTGGAAGATTGCATTGCAAAATTGATCGAGTCGGGGGAATTGTCGAAACAAATCGCCCCGATTTGAAAAATGCACAGTTTAATTCCGTTGTTAAACAAGGAGATTTATTACTCAATCGTGTGCAAAAACTCTCAAGAGTCATTAATATATAATTTTGTACTTGTAATGGCTAGTAATAACAATTATTAATCCGTTAGTTTGTACTTATTTACCCTTCATTAATTTTTTTATTTACTTATTACTTTGTTGTGCAAACAGCTTT	321
TC006375	whole mRNA best_siRNA	R	GAATTGTAATACGACTCACTATAGGAAAGCTGTTTGCACAACAAA	CGAAGCGTTTGGTGTCACAGTTGAATTTATCGATTCGGAATTATCTACATTTATTGCAGCTGGAAGATTGCATTGCAAAATTGATCGAGTCGGGGGAATTGTCGAAACAAATCGCCCCGATTTGAAAAATGCACAGTTTAATTCCGTTGTTAAACAAGGAGATTTATTACTCAATCGTGTGCAAAAACTCTCAAGAGTCATTAATATATAATTTTGTACTTGTAATGGCTAGTAATAACAATTATTAATCCGTTAGTTTGTACTTATTTACCCTTCATTAATTTTTTTATTTACTTATTACTTTGTTGTGCAAACAGCTTT	321
Reordered_primers
code	name	direction	sequence
C7_v2	TC009491_ORF_si_wo_v2	F	GAATTGTAATACGACTCACTATAGGCCGAGACAAAATAACAGTCCGC
C8_v2	TC009491_ORF_si_wo_v2_R	R	GAATTGTAATACGACTCACTATAGGAGAGCGTGTCTTTGATCACTTCA
B11_v2	TC008263_ORF_si_wo_v2_F	F	GAATTGTAATACGACTCACTATAGGATCCCCTACGTGAAACCAGC
B12_v2	TC008263_ORF_si_wo_v2_R	R	GAATTGTAATACGACTCACTATAGGCGGAAATGCCAGTCCAAGTG
F1_v2	TC034766_whole mRNA best accessibility	F	GAATTGTAATACGACTCACTATAGGCCGAAAACTGCGACTGCCT
F2_v2	TC034766_whole mRNA best accessibility	R	GAATTGTAATACGACTCACTATAGGCACCAAATGGTTCAAGTCGC

### Sheet: P.chrysocephala dsRNA
Primer	Direction	Gene accession (TSA: GKIH01000001:GKIH01098921)	dsRNA	dsRNA legnth bp	Note	Amplicon/dsRNA Sequence
GAATTGTAATACGACTCACTATAGGCCGACACAGACGATCCCAAA	F	GKIH01096120.1	dsRpt1 scr	403	Previous screen (Cedden et al., 2024)	CCGACACAGACGATCCCAAATATATTATCAACGTTAAACAGTTTGCTAAATTTGTGGTTGACTTGGCCGATTCAGTTGCTCCAACTGATATTGAAGAAGGCATGAGAGTAGGAGTTGATCGTAATAAGTATCAAATTCATATACCGTTGCCTCCTAAAATTGATCCTACTGTTACTATGATGCAGGTGGAAGAAAAACCTGATGTTACTTACAGCGATGTCGGGGGGTGTAAAGAGCAGATAGAGAAATTGAGGGAAGTGGTCGAGACTCCTTTATTACATCCTGAAAAATTCGTGAAACTGGGCATAGAACCTCCCAAGGGTGTCCTACTTTTCGGTCCCCCTGGTACAGGCAAAACTCTGTGTGCTAGGGCGGTGGCCAACAGAACGGACGCCTGTT…
GAATTGTAATACGACTCACTATAGGATGAAACAGGCGTCCGTTCT	R	GKIH01096120.1	dsRpt1 scr	403	Previous screen (Cedden et al., 2024)	CCGACACAGACGATCCCAAATATATTATCAACGTTAAACAGTTTGCTAAATTTGTGGTTGACTTGGCCGATTCAGTTGCTCCAACTGATATTGAAGAAGGCATGAGAGTAGGAGTTGATCGTAATAAGTATCAAATTCATATACCGTTGCCTCCTAAAATTGATCCTACTGTTACTATGATGCAGGTGGAAGAAAAACCTGATGTTACTTACAGCGATGTCGGGGGGTGTAAAGAGCAGATAGAGAAATTGAGGGAAGTGGTCGAGACTCCTTTATTACATCCTGAAAAATTCGTGAAACTGGGCATAGAACCTCCCAAGGGTGTCCTACTTTTCGGTCCCCCTGGTACAGGCAAAACTCTGTGTGCTAGGGCGGTGGCCAACAGAACGGACGCCTGTT…
GAATTGTAATACGACTCACTATAGGTGCCAAGAGAAGTTGACCCC	F	GKIH01032540.1	dsRpt4 scr	397	Previous screen (Cedden et al., 2024)	TGCCAAGAGAAGTTGACCCCTTGGTTTACAACATGAGCCATGAAGATCCTGGTGATGTAACTTATTCTGCTATTGGTGGTCTTTCTGAACAAATTAGAGAACTCCGAGAAGTTATTGAATTACCATTAATGAACCCGGAGTTATTTATGAGAGTTGGAATTACACCTCCAAAAGGTTGTTTGCTTTATGGACCACCAGGTACAGGAAAAACTTTGTTGGCAAGAGCTGTGGCTTCACAACTTGATGCAAATTTCTTGAAAGTTGTATCTAGTGCTATTGTTGACAAATATATTGGAGAGTCTGCCAGACTTATCAGAGAAATGTTCAACTATGCTAAAGATCATCAACCTTGCATTATTTTTATGGATGAAATTGATGCTATAGGTGGTCGCAGGTT
GAATTGTAATACGACTCACTATAGGAACCTGCGACCACCTATAGC	R	GKIH01032540.1	dsRpt4 scr	397	Previous screen (Cedden et al., 2024)	TGCCAAGAGAAGTTGACCCCTTGGTTTACAACATGAGCCATGAAGATCCTGGTGATGTAACTTATTCTGCTATTGGTGGTCTTTCTGAACAAATTAGAGAACTCCGAGAAGTTATTGAATTACCATTAATGAACCCGGAGTTATTTATGAGAGTTGGAATTACACCTCCAAAAGGTTGTTTGCTTTATGGACCACCAGGTACAGGAAAAACTTTGTTGGCAAGAGCTGTGGCTTCACAACTTGATGCAAATTTCTTGAAAGTTGTATCTAGTGCTATTGTTGACAAATATATTGGAGAGTCTGCCAGACTTATCAGAGAAATGTTCAACTATGCTAAAGATCATCAACCTTGCATTATTTTTATGGATGAAATTGATGCTATAGGTGGTCGCAGGTT
GAATTGTAATACGACTCACTATAGGGAGAGGCATAACGGTCCAGTTCCA	F	GKIH01027377.1	dsProsβ7 scr	439	Previous screen (Cedden et al., 2024)	GGCATAACGGTCCAGTTCCAGGTGCCTTTTACAATTTTCCAGGCACTCAAAGAATTCCTGCTGCCAACCCGATAACCCATACTCAATCTCCTGTAACTACATCAACTTCTATAATAGCTATTACTTATGATAAAGGTGTATTAATTGCTGGAGATTTAGTCGCCTCTTATGGATCTTTAGCCAGGTACAGAAATTGTCCCAGGGTAATTGAAGTTAATCCTAATATAATATTAGGAGCTGGTGGAGATTATGCAGATTTTCAGTACGTGAAAAGCTTTATTGAGCAGAAAATAATTGATGAAGACTGTTTAGATGATGGTTTAAAAATGAAACCAAAATCTCTATATTGTTGGCTTACAAGAATCATGTATCAACGTAGAAGTAAACTTGACCCCTTCT…
GAATTGTAATACGACTCACTATAGGGAGAGGTACACCATCCTGCAGTCC	R	GKIH01027377.1	dsProsβ7 scr	439	Previous screen (Cedden et al., 2024)	GGCATAACGGTCCAGTTCCAGGTGCCTTTTACAATTTTCCAGGCACTCAAAGAATTCCTGCTGCCAACCCGATAACCCATACTCAATCTCCTGTAACTACATCAACTTCTATAATAGCTATTACTTATGATAAAGGTGTATTAATTGCTGGAGATTTAGTCGCCTCTTATGGATCTTTAGCCAGGTACAGAAATTGTCCCAGGGTAATTGAAGTTAATCCTAATATAATATTAGGAGCTGGTGGAGATTATGCAGATTTTCAGTACGTGAAAAGCTTTATTGAGCAGAAAATAATTGATGAAGACTGTTTAGATGATGGTTTAAAAATGAAACCAAAATCTCTATATTGTTGGCTTACAAGAATCATGTATCAACGTAGAAGTAAACTTGACCCCTTCT…
GAATTGTAATACGACTCACTATAGGTCCAAGTAGCTCGTTGCACC	F	GKIH01096120.1	dsRpt1 RIP	354	dsRIP best prediction	TCCAAGTAGCTCGTTGCACCAAAATTATTAACGCCGACACAGACGATCCCAAATATATTATCAACGTTAAACAGTTTGCTAAATTTGTGGTTGACTTGGCCGATTCAGTTGCTCCAACTGATATTGAAGAAGGCATGAGAGTAGGAGTTGATCGTAATAAGTATCAAATTCATATACCGTTGCCTCCTAAAATTGATCCTACTGTTACTATGATGCAGGTGGAAGAAAAACCTGATGTTACTTACAGCGATGTCGGGGGGTGTAAAGAGCAGATAGAGAAATTGAGGGAAGTGGTCGAGACTCCTTTATTACATCCTGAAAAATTCGTGAAACTGGGCATAGAACCTCCCAAGG	dsRpt1-scr and dsRpt1-RIP overlaps by 79% from the 5' end but dsRpt1-RIP is much shorter
GAATTGTAATACGACTCACTATAGGCCTTGGGAGGTTCTATGCCC	R	GKIH01096120.1	dsRpt1 RIP	354	dsRIP best prediction	TCCAAGTAGCTCGTTGCACCAAAATTATTAACGCCGACACAGACGATCCCAAATATATTATCAACGTTAAACAGTTTGCTAAATTTGTGGTTGACTTGGCCGATTCAGTTGCTCCAACTGATATTGAAGAAGGCATGAGAGTAGGAGTTGATCGTAATAAGTATCAAATTCATATACCGTTGCCTCCTAAAATTGATCCTACTGTTACTATGATGCAGGTGGAAGAAAAACCTGATGTTACTTACAGCGATGTCGGGGGGTGTAAAGAGCAGATAGAGAAATTGAGGGAAGTGGTCGAGACTCCTTTATTACATCCTGAAAAATTCGTGAAACTGGGCATAGAACCTCCCAAGG
GAATTGTAATACGACTCACTATAGGTGACCTGAAAGCATTGCAGAG	F	GKIH01032540.1	dsRpt4 RIP	366	dsRIP best prediction	TGACCTGAAAGCATTGCAGAGTATGGGACAAATTGTTGGAGAAGTCTTAAAACAACTTACAGAAGAAAAATTTATCGTCAAAGCTACTAATGGTCCACGTTATGTTGTTGGTTGTCGTCGGCAATTGGATAAAACAAAATTAAAGGCAGGAACAAGAGTAGCTCTAGATATGACCACTTTAACTATAATGAGATACTTGCCAAGAGAAGTTGACCCCTTGGTTTACAACATGAGCCATGAAGATCCTGGTGATGTAACTTATTCTGCTATTGGTGGTCTTTCTGAACAAATTAGAGAACTCCGAGAAGTTATTGAATTACCATTAATGAACCCGGAGTTATTTATGAGAGTTGGAATTACACCTCC
GAATTGTAATACGACTCACTATAGGAGGTGTAATTCCAACTCTCA	R	GKIH01032540.1	dsRpt4 RIP	366	dsRIP best prediction	TGACCTGAAAGCATTGCAGAGTATGGGACAAATTGTTGGAGAAGTCTTAAAACAACTTACAGAAGAAAAATTTATCGTCAAAGCTACTAATGGTCCACGTTATGTTGTTGGTTGTCGTCGGCAATTGGATAAAACAAAATTAAAGGCAGGAACAAGAGTAGCTCTAGATATGACCACTTTAACTATAATGAGATACTTGCCAAGAGAAGTTGACCCCTTGGTTTACAACATGAGCCATGAAGATCCTGGTGATGTAACTTATTCTGCTATTGGTGGTCTTTCTGAACAAATTAGAGAACTCCGAGAAGTTATTGAATTACCATTAATGAACCCGGAGTTATTTATGAGAGTTGGAATTACACCTCC
GAATTGTAATACGACTCACTATAGGCATAACGGTCCAGTTCCA	F	GKIH01027377.1	dsProsβ7 RIP	354	dsRIP best prediction	GGCATAACGGTCCAGTTCCAGGTGCCTTTTACAATTTTCCAGGCACTCAAAGAATTCCTGCTGCCAACCCGATAACCCATACTCAATCTCCTGTAACTACATCAACTTCTATAATAGCTATTACTTATGATAAAGGTGTATTAATTGCTGGAGATTTAGTCGCCTCTTATGGATCTTTAGCCAGGTACAGAAATTGTCCCAGGGTAATTGAAGTTAATCCTAATATAATATTAGGAGCTGGTGGAGATTATGCAGATTTTCAGTACGTGAAAAGCTTTATTGAGCAGAAAATAATTGATGAAGACTGTTTAGATGATGGTTTAAAAATGAAACCAAAATCTCTATATTGTTGGC	dsProsβ7-scr and dsProsβ7-RIP overlaps by 80% from the 5' end but dsProsβ7-RIP is much shorter
GAATTGTAATACGACTCACTATAGGGCCAACAATATAGAGATTTTGG	R	GKIH01027377.1	dsProsβ7 RIP	354	dsRIP best prediction	GGCATAACGGTCCAGTTCCAGGTGCCTTTTACAATTTTCCAGGCACTCAAAGAATTCCTGCTGCCAACCCGATAACCCATACTCAATCTCCTGTAACTACATCAACTTCTATAATAGCTATTACTTATGATAAAGGTGTATTAATTGCTGGAGATTTAGTCGCCTCTTATGGATCTTTAGCCAGGTACAGAAATTGTCCCAGGGTAATTGAAGTTAATCCTAATATAATATTAGGAGCTGGTGGAGATTATGCAGATTTTCAGTACGTGAAAAGCTTTATTGAGCAGAAAATAATTGATGAAGACTGTTTAGATGATGGTTTAAAAATGAAACCAAAATCTCTATATTGTTGGC

### Sheet: L.decemlineata dsRNA
Primer	Direction	Gene accession (NCBI)	dsRNA	dsRNA legnth bp	Note	Amplicon/dsRNA Sequence
GAATTGTAATACGACTCACTATAGGCGAGAGATGAAAGCGGTCGA	F	XM_023158308.1	LdPSMB5 dsRIP	378	dsRIP best prediction	CGAGAGATGAAAGCGGTCGAGAAATAAAAATGGCTTTTGATCATGGTACCACAACTCTGGGTTTCATGTATAAAGGTGGTGTTGTTCTTGCTGTAGACTCCAGAGCTACAGGCGGACAATTTATTGGGTCGCAAACCATGAAAAAAATTGTGGAAATCAATGATTTCTTATTGGGAACATTGGCTGGAGGTGCGGCAGACTGTGTTTATTGGGACCGTGTACTGGCCAAACAATGTAGAATGTATGAATTAAGGAACAGGGAGCGTATTTCTGTAGCAGCTGCTTCCAAATTGATGGCAAACATGGTATACAATTACAAGGGAATGGGACTGTCAATGGGAATGATGTTAGCAGGATGGGATAAAAGAGGTCCACACC
GAATTGTAATACGACTCACTATAGGTGTGGACCTCTTTTATCCCA	R	XM_023158308.1	LdPSMB5 dsRIP	378	dsRIP best prediction	CGAGAGATGAAAGCGGTCGAGAAATAAAAATGGCTTTTGATCATGGTACCACAACTCTGGGTTTCATGTATAAAGGTGGTGTTGTTCTTGCTGTAGACTCCAGAGCTACAGGCGGACAATTTATTGGGTCGCAAACCATGAAAAAAATTGTGGAAATCAATGATTTCTTATTGGGAACATTGGCTGGAGGTGCGGCAGACTGTGTTTATTGGGACCGTGTACTGGCCAAACAATGTAGAATGTATGAATTAAGGAACAGGGAGCGTATTTCTGTAGCAGCTGCTTCCAAATTGATGGCAAACATGGTATACAATTACAAGGGAATGGGACTGTCAATGGGAATGATGTTAGCAGGATGGGATAAAAGAGGTCCACACC
GAATTGTAATACGACTCACTATAGGACCGTGTACTGGCCAAACAA	F	XM_023158308.1	LdPSMB5 Ledprona	450	Tested Ledprona region (Rodrigues et al., 2021)	ACCGTGTACTGGCCAAACAATGTAGAATGTATGAATTAAGGAACAGGGAGCGTATTTCTGTAGCAGCTGCTTCCAAATTGATGGCAAACATGGTATACAATTACAAGGGAATGGGACTGTCAATGGGAATGATGTTAGCAGGATGGGATAAAAGAGGTCCACACCTGTACTATGTAGACTCCGAGGGTACCAGAACACCTGGAAAAGTCTTTAGTGTGGGTTCAGGTTCAATTTATGCATTTGGTGTCTTGGATTCCGGATACAAATGGGATTTGACGGATGAGGAGGCTTACGATTTGGGTCGCAGGGCGATTTACCATGCCACACACAGAGATGCCTACTCTGGAGGTATCGTGAGGGTTTATCACATGAAGGAGACTGGTTGGATACATATTGATA…
GAATTGTAATACGACTCACTATAGGAATCTTCCTTCTCAGCCTGGT	R	XM_023158308.1	LdPSMB5 Ledprona	450	Tested Ledprona region (Rodrigues et al., 2021)	ACCGTGTACTGGCCAAACAATGTAGAATGTATGAATTAAGGAACAGGGAGCGTATTTCTGTAGCAGCTGCTTCCAAATTGATGGCAAACATGGTATACAATTACAAGGGAATGGGACTGTCAATGGGAATGATGTTAGCAGGATGGGATAAAAGAGGTCCACACCTGTACTATGTAGACTCCGAGGGTACCAGAACACCTGGAAAAGTCTTTAGTGTGGGTTCAGGTTCAATTTATGCATTTGGTGTCTTGGATTCCGGATACAAATGGGATTTGACGGATGAGGAGGCTTACGATTTGGGTCGCAGGGCGATTTACCATGCCACACACAGAGATGCCTACTCTGGAGGTATCGTGAGGGTTTATCACATGAAGGAGACTGGTTGGATACATATTGATA…
Overlap between dsRIP prediction and Ledprona
			Query: proteasome subunit beta type-5 mRNA, complete cds
			1. tested Ledprona region
			2. actual Ledprona region
			3. dsRIP predicted region
Alignments of dsRNA regions against the target proteasome subunit beta type-5 mRNA, complete cds
